# *A Day in the Life of Arabidopsis:* 24-Hour Time-lapse Single-nucleus Transcriptomics Reveal Cell-type specific Circadian Rhythms

**DOI:** 10.1101/2023.12.09.570919

**Authors:** Yuwei Qin, Zhijian Liu, Shiqi Gao, Yanping Long, Xinlong Zhu, Bin Liu, Ya Gao, Qiguang Xie, Maria A. Nohales, Xiaodong Xu, Jixian Zhai

## Abstract

Functional circadian clock is fundamental to the adaptation and survival of organisms. In land plants, the comprehensive profiling of circadian gene expression at the single-cell level is largely unknown partly due to the challenges in obtaining precisely-timed single cells from plant cells embedded within cell walls. To bridge this gap, we employed single-nucleus RNA sequencing (snRNA-seq) on twelve seedling samples collected at 2-hour intervals over a 24-hour day in Arabidopsis, yielding a total of over 130,000 nuclei. From this data, we found that three cell clusters in the shoot share a coherent rhythm, while more than 3,000 genes display cell-type specific rhythmic expression. Only 19 genes are oscillating in more than ten different cell types, and the majority of them are well-documented core oscillators, suggesting the snRNA-seq circadian data could be used to identify key circadian regulators in a broad range of plant systems. Our data provides the first comprehensive resource for plant circadian rhythms at the single-cell level (hosted at https://zhailab.bio.sustech.edu.cn/sc_circadian).
