## Supplementary Table 1 for "*A Day in the Life of Arabidopsis:* 24-Hour Time-lapse Single-nucleus Transcriptomics Reveal Cell-type specific Circadian Rhythms"

### Sheet: Supplementary Table 1
	CT24	CT26	CT28	CT30	CT32	CT34	CT36	CT38	CT40	CT42	CT44	CT46
Nuclei counts (Recovered by cellranger)	10201	7488	13906	7203	26875	8182	19282	6786	23472	7262	16408	5691
Nuclei counts (After QC)	8986	6455	12366	6177	22373	7067	16718	5883	19908	6314	13916	4989
Number of genes detected	25529	24567	25588	24463	26278	24811	25865	24524	26331	24408	26381	24296
Median genes/nucleus	935	792	825	846	650	838	697	689	751	655	995	715
Mean genes/nucleus	1013	856	910	900	720	925	764	771	820	732	1065	801
Median UMIs/nucleus	1139	1030	964	1088	741	1052	808	885	876	817	1219	899
Mean UMIs/nucleus	1287	1150	1102	1192	842	1222	914	1041	988	952	1365	1053
